# Nuclear Histone 3 Post-Translational Modification Profiling in Whole Cells using Spectral Flow Cytometry

**DOI:** 10.1101/2024.10.03.616268

**Authors:** Carly S. Golden, Saylor Williams, Sandeep Sreerama, Sophia Blankevoort, H. Joseph Yost, Martin Tristani-Firouzi, Anna Belkina, Maria A. Serrano

## Abstract

Histone modifications play essential roles in regulating chromatin accessibility and downstream transcription, serving as critical determinants of cell identity and function. However, the diversity of histone post-translational modifications (PTMs) and their tendency to be studied in isolation limits our understanding of their coordinated roles in shaping cellular states. Conventional flow cytometry methods for histone PTM assessment suffer from low multiplexing capacity and typically require nuclear isolation, resulting in significant sample loss and an incomplete picture of the overall cell state. Here, we present EpiFlow, a spectral flow cytometry protocol designed for multiparametric analysis of histone PTMs within whole cells. By utilizing a 96-well plate format and preserving the cell entirely, EpiFlow improves throughput and efficiency while retaining sample integrity. This method resolves subtle variations in histone PTMs within neural progenitor cells, capturing distinct chromatin states across the cell cycle and correlating them with several markers. Furthermore, we provide an open-access GitHub repository containing detailed protocols and analysis workflows, ensuring reproducibility and accessibility of this approach. EpiFlow offers a robust framework for exploring chromatin dynamics, with broad implications for advancing fundamental research and therapeutic research.
