## Supplementary File 1 for "Nuclear Histone 3 Post-Translational Modification Profiling in Whole Cells using Spectral Flow Cytometry"

### Sheet: KMT2D10.4
Background
Cell line ID	KMT2D10
Gene	KMT2D
Condition	Gene involved in Kabuki Syndrome II
Allele Characteristics	KMT2D*2del | -2 indel at 100% | Homozygous KO
Derived from Cell Line	WTC11 | UCSFi001-A
Subclones	KMT2D-3.10.1
	KMT2D-3.10.3
	KMT2D-3.10.4
Genomic Features
Genomic Coordinates	chr12:49054994
Genomic Sequence	CCCAAG--CCACTGAGTCA
Coordinate,original sequence, change, allele	12,49054994,CCAAGTGCCA,CCAAGCCA,KMT2D102BPDEL
Gene Editing Reagents
Nuclease	Cas9
sgRNA	sgRNA3 CRISPRevolution sgRNA EZ Kit (1.5 nmol) - KMT2D+49054996
	GGUCUGACUCAGUGGCACUU - Modified
PAM sequence	GGG
DNA Primers for Validation
PS-KMT2Dex2-F1	GCTGGCTGGTGAGGATAAAG
PS-KMT2Dex2R1	CCGCAGTTACAGAGAGCACA
Sanger Sequencing	Same
