## Supplementary File 3 for "Nuclear Histone 3 Post-Translational Modification Profiling in Whole Cells using Spectral Flow Cytometry"

### Sheet: OMIQ Workflow
Topic	Strategy	Settings	Rationale
Compensation	PE-Cy7-A into Alexa Fluor 532-A	-10
Scaling	Arcsinh	co-factor 13000 for Alexa Fluor 700
	Arcsinh	co-factor 6000 for all other features
Gating QC	Time>Singlets>Cells>Live Cells	Fig. 1
Gating H3-PTM	Cleaved caspase-3 + | Apoptotic cells	Fig. 1
	PAX6+ Cells > G0/G1 > H3-PTM	H3K4me3 H3K9ac H3K27ac H3K14ac were gated as low | Medium | High
	PAX6+ Cells> G2 > H3-PTM
	PAX6+ Cells> phH3 + | Mitotic >H3-PTM
	PAX6- Cells > G0/G1 > H3-PTM
	PAX6- Cells> G2 > H3-PTM
	PAX6- Cells> phH3 + | Mitotic >H3-PTM
Subset Files	Fully stained samples were kept for downstream analysis
Subsampling	Maximum number of events available in Live Cells Filter	n=97,768 cells avalilable (n=3) | Total cells available in live filter = 61,711
Dimension Reduction	PCA | Features	This was not embedded in downstream opt-SNE	Did not help with opt-SNE resolution. Downstream analysis with and without PCA are available under request
	Violet | FxCycle	Num result components: 2
	Pacific Blue-A | H3K9ac	Method: randomized
	BV650-A | Cleaved-Caspase3	Random seed: 4691
	Alexa Fluor 488-A | H3K14ac
	Alexa Fluor 532-A | phH3_S10
	PE-A | PAX6
	PE-Cy7-A | H3K27ac
	Alexa Fluor 647-A | H3K4me3
	Alexa Fluor 700-A | Total H3
Dimension Reduction	opt-SNE | Features	Fig. 2
	Violet | FxCycle	Max Iterations: 1000
	Pacific Blue-A | H3K9ac	opt-SNE End: 5000
	BV650-A | Cleaved-Caspase3	Perplexity: 50
	Alexa Fluor 488-A | H3K14ac	Theta: 0.5
	Alexa Fluor 532-A | phH3_S10	Components: 2
	PE-A | PAX6	Random seed: 8201
	PE-Cy7-A | H3K27ac	Verbosity: 25
	Alexa Fluor 647-A | H3K4me3
	Alexa Fluor 700-A | Total H3
Clustering	FlowSOM | Features	Fig. 2
	Violet | FxCycle	xdim: 9
	Pacific Blue-A | H3K9ac	ydim: 9
	BV650-A | Cleaved-Caspase3	# of training iterations: 15
	Alexa Fluor 488-A | H3K14ac	Distance Metric: euclidean
	Alexa Fluor 532-A | phH3_S10	Kmean: Elbow Metaclustering
	PE-A | PAX6	random seed: 28104
	PE-Cy7-A | H3K27ac	10 fsom clusters. Originally, 11 clusters were generated but cluster 03 was identified as debris and merged with cluster 08 (apoptotic cells). Former cluster 04 was renamed to cluster 03 and so on.
	Alexa Fluor 647-A | H3K4me3
	Alexa Fluor 700-A | Total H3
Data export 1	Biological replicates were concatenated and data was exported for fsom gates and manual gates	Scaled per Scaling settings
Data export 2	Clustered Heatmap of Medians was exported for concatenated biological replicates	Row distance: euclidean Row Linkage: ward

### Sheet: Primary Features
Filename	1	2	3	4	5	6	7	8	9	10	11	12	13	14	15	16	17	18	19	20
B1 SCTi-003A_Blank_1.1.fcs	Time	SSC-W	SSC-H	SSC-A	FSC-W	FSC-H	FSC-A	SSC-B-W	SSC-B-H	SSC-B-A	Violet	Pacific Blue-A	BV650-A	Alexa Fluor 488-A	Alexa Fluor 532-A	PE-A	PE-Cy7-A	Alexa Fluor 647-A	Alexa Fluor 700-A	LIVE DEAD NIR-A
B2 SCTi-003A_Blank_1.2.fcs	Time	SSC-W	SSC-H	SSC-A	FSC-W	FSC-H	FSC-A	SSC-B-W	SSC-B-H	SSC-B-A	Violet	Pacific Blue-A	BV650-A	Alexa Fluor 488-A	Alexa Fluor 532-A	PE-A	PE-Cy7-A	Alexa Fluor 647-A	Alexa Fluor 700-A	LIVE DEAD NIR-A
B3 SCTi-003A_Blank_1.3.fcs	Time	SSC-W	SSC-H	SSC-A	FSC-W	FSC-H	FSC-A	SSC-B-W	SSC-B-H	SSC-B-A	Violet	Pacific Blue-A	BV650-A	Alexa Fluor 488-A	Alexa Fluor 532-A	PE-A	PE-Cy7-A	Alexa Fluor 647-A	Alexa Fluor 700-A	LIVE DEAD NIR-A
B4 SCTi-003A_1.1.fcs	Time	SSC-W	SSC-H	SSC-A	FSC-W	FSC-H	FSC-A	SSC-B-W	SSC-B-H	SSC-B-A	Violet	Pacific Blue-A	BV650-A	Alexa Fluor 488-A	Alexa Fluor 532-A	PE-A	PE-Cy7-A	Alexa Fluor 647-A	Alexa Fluor 700-A	LIVE DEAD NIR-A
B5 SCTi-003A_1.2.fcs	Time	SSC-W	SSC-H	SSC-A	FSC-W	FSC-H	FSC-A	SSC-B-W	SSC-B-H	SSC-B-A	Violet	Pacific Blue-A	BV650-A	Alexa Fluor 488-A	Alexa Fluor 532-A	PE-A	PE-Cy7-A	Alexa Fluor 647-A	Alexa Fluor 700-A	LIVE DEAD NIR-A
B6 SCTi-003A_1.3.fcs	Time	SSC-W	SSC-H	SSC-A	FSC-W	FSC-H	FSC-A	SSC-B-W	SSC-B-H	SSC-B-A	Violet	Pacific Blue-A	BV650-A	Alexa Fluor 488-A	Alexa Fluor 532-A	PE-A	PE-Cy7-A	Alexa Fluor 647-A	Alexa Fluor 700-A	LIVE DEAD NIR-A
Alexa Fluor 488 (Beads).fcs	Time	SSC-W	SSC-H	SSC-A	FSC-W	FSC-H	FSC-A	SSC-B-W	SSC-B-H	SSC-B-A	Violet	Pacific Blue-A	BV650-A	Alexa Fluor 488-A	Alexa Fluor 532-A	PE-A	PE-Cy7-A	Alexa Fluor 647-A	Alexa Fluor 700-A	LIVE DEAD NIR-A
Alexa Fluor 488 (Cells).fcs	Time	SSC-W	SSC-H	SSC-A	FSC-W	FSC-H	FSC-A	SSC-B-W	SSC-B-H	SSC-B-A	Violet	Pacific Blue-A	BV650-A	Alexa Fluor 488-A	Alexa Fluor 532-A	PE-A	PE-Cy7-A	Alexa Fluor 647-A	Alexa Fluor 700-A	LIVE DEAD NIR-A
Alexa Fluor 532 (Beads).fcs	Time	SSC-W	SSC-H	SSC-A	FSC-W	FSC-H	FSC-A	SSC-B-W	SSC-B-H	SSC-B-A	Violet	Pacific Blue-A	BV650-A	Alexa Fluor 488-A	Alexa Fluor 532-A	PE-A	PE-Cy7-A	Alexa Fluor 647-A	Alexa Fluor 700-A	LIVE DEAD NIR-A
Alexa Fluor 532 (Cells).fcs	Time	SSC-W	SSC-H	SSC-A	FSC-W	FSC-H	FSC-A	SSC-B-W	SSC-B-H	SSC-B-A	Violet	Pacific Blue-A	BV650-A	Alexa Fluor 488-A	Alexa Fluor 532-A	PE-A	PE-Cy7-A	Alexa Fluor 647-A	Alexa Fluor 700-A	LIVE DEAD NIR-A
Alexa Fluor 647 (Beads).fcs	Time	SSC-W	SSC-H	SSC-A	FSC-W	FSC-H	FSC-A	SSC-B-W	SSC-B-H	SSC-B-A	Violet	Pacific Blue-A	BV650-A	Alexa Fluor 488-A	Alexa Fluor 532-A	PE-A	PE-Cy7-A	Alexa Fluor 647-A	Alexa Fluor 700-A	LIVE DEAD NIR-A
Alexa Fluor 647 (Cells).fcs	Time	SSC-W	SSC-H	SSC-A	FSC-W	FSC-H	FSC-A	SSC-B-W	SSC-B-H	SSC-B-A	Violet	Pacific Blue-A	BV650-A	Alexa Fluor 488-A	Alexa Fluor 532-A	PE-A	PE-Cy7-A	Alexa Fluor 647-A	Alexa Fluor 700-A	LIVE DEAD NIR-A
Alexa Fluor 700 (Cells).fcs	Time	SSC-W	SSC-H	SSC-A	FSC-W	FSC-H	FSC-A	SSC-B-W	SSC-B-H	SSC-B-A	Violet	Pacific Blue-A	BV650-A	Alexa Fluor 488-A	Alexa Fluor 532-A	PE-A	PE-Cy7-A	Alexa Fluor 647-A	Alexa Fluor 700-A	LIVE DEAD NIR-A
BV650 (Beads).fcs	Time	SSC-W	SSC-H	SSC-A	FSC-W	FSC-H	FSC-A	SSC-B-W	SSC-B-H	SSC-B-A	Violet	Pacific Blue-A	BV650-A	Alexa Fluor 488-A	Alexa Fluor 532-A	PE-A	PE-Cy7-A	Alexa Fluor 647-A	Alexa Fluor 700-A	LIVE DEAD NIR-A
BV650 (Cells).fcs	Time	SSC-W	SSC-H	SSC-A	FSC-W	FSC-H	FSC-A	SSC-B-W	SSC-B-H	SSC-B-A	Violet	Pacific Blue-A	BV650-A	Alexa Fluor 488-A	Alexa Fluor 532-A	PE-A	PE-Cy7-A	Alexa Fluor 647-A	Alexa Fluor 700-A	LIVE DEAD NIR-A
DAPI (Cells).fcs	Time	SSC-W	SSC-H	SSC-A	FSC-W	FSC-H	FSC-A	SSC-B-W	SSC-B-H	SSC-B-A	Violet	Pacific Blue-A	BV650-A	Alexa Fluor 488-A	Alexa Fluor 532-A	PE-A	PE-Cy7-A	Alexa Fluor 647-A	Alexa Fluor 700-A	LIVE DEAD NIR-A
LIVE DEAD NIR (Cells).fcs	Time	SSC-W	SSC-H	SSC-A	FSC-W	FSC-H	FSC-A	SSC-B-W	SSC-B-H	SSC-B-A	Violet	Pacific Blue-A	BV650-A	Alexa Fluor 488-A	Alexa Fluor 532-A	PE-A	PE-Cy7-A	Alexa Fluor 647-A	Alexa Fluor 700-A	LIVE DEAD NIR-A
Pacific Blue (Beads).fcs	Time	SSC-W	SSC-H	SSC-A	FSC-W	FSC-H	FSC-A	SSC-B-W	SSC-B-H	SSC-B-A	Violet	Pacific Blue-A	BV650-A	Alexa Fluor 488-A	Alexa Fluor 532-A	PE-A	PE-Cy7-A	Alexa Fluor 647-A	Alexa Fluor 700-A	LIVE DEAD NIR-A
Pacific Blue (Cells).fcs	Time	SSC-W	SSC-H	SSC-A	FSC-W	FSC-H	FSC-A	SSC-B-W	SSC-B-H	SSC-B-A	Violet	Pacific Blue-A	BV650-A	Alexa Fluor 488-A	Alexa Fluor 532-A	PE-A	PE-Cy7-A	Alexa Fluor 647-A	Alexa Fluor 700-A	LIVE DEAD NIR-A
PE (Beads).fcs	Time	SSC-W	SSC-H	SSC-A	FSC-W	FSC-H	FSC-A	SSC-B-W	SSC-B-H	SSC-B-A	Violet	Pacific Blue-A	BV650-A	Alexa Fluor 488-A	Alexa Fluor 532-A	PE-A	PE-Cy7-A	Alexa Fluor 647-A	Alexa Fluor 700-A	LIVE DEAD NIR-A
PE (Cells).fcs	Time	SSC-W	SSC-H	SSC-A	FSC-W	FSC-H	FSC-A	SSC-B-W	SSC-B-H	SSC-B-A	Violet	Pacific Blue-A	BV650-A	Alexa Fluor 488-A	Alexa Fluor 532-A	PE-A	PE-Cy7-A	Alexa Fluor 647-A	Alexa Fluor 700-A	LIVE DEAD NIR-A
PE-Cy7 (Beads).fcs	Time	SSC-W	SSC-H	SSC-A	FSC-W	FSC-H	FSC-A	SSC-B-W	SSC-B-H	SSC-B-A	Violet	Pacific Blue-A	BV650-A	Alexa Fluor 488-A	Alexa Fluor 532-A	PE-A	PE-Cy7-A	Alexa Fluor 647-A	Alexa Fluor 700-A	LIVE DEAD NIR-A
PE-Cy7 (Cells).fcs	Time	SSC-W	SSC-H	SSC-A	FSC-W	FSC-H	FSC-A	SSC-B-W	SSC-B-H	SSC-B-A	Violet	Pacific Blue-A	BV650-A	Alexa Fluor 488-A	Alexa Fluor 532-A	PE-A	PE-Cy7-A	Alexa Fluor 647-A	Alexa Fluor 700-A	LIVE DEAD NIR-A
Unstained (Cells).fcs	Time	SSC-W	SSC-H	SSC-A	FSC-W	FSC-H	FSC-A	SSC-B-W	SSC-B-H	SSC-B-A	Violet	Pacific Blue-A	BV650-A	Alexa Fluor 488-A	Alexa Fluor 532-A	PE-A	PE-Cy7-A	Alexa Fluor 647-A	Alexa Fluor 700-A	LIVE DEAD NIR-A

### Sheet: Secondary Features
Filename	1	2	3	4	5	6	7	8	9	10	11	12	13	14	15	16	17	18	19	20
B1 SCTi-003A_Blank_1.1.fcs	Time	SSC-W	SSC-H	SSC-A	FSC-W	FSC-H	FSC-A	SSC-B-W	SSC-B-H	SSC-B-A	FxCycle	H3K9ac	Cleaved-Caspase3	H3K14ac	phH3_S10	PAX6	H3K27ac	H3K4me3	Total H3	LIVE DEAD
B2 SCTi-003A_Blank_1.2.fcs	Time	SSC-W	SSC-H	SSC-A	FSC-W	FSC-H	FSC-A	SSC-B-W	SSC-B-H	SSC-B-A	FxCycle	H3K9ac	Cleaved-Caspase3	H3K14ac	phH3_S10	PAX6	H3K27ac	H3K4me3	Total H3	LIVE DEAD
B3 SCTi-003A_Blank_1.3.fcs	Time	SSC-W	SSC-H	SSC-A	FSC-W	FSC-H	FSC-A	SSC-B-W	SSC-B-H	SSC-B-A	FxCycle	H3K9ac	Cleaved-Caspase3	H3K14ac	phH3_S10	PAX6	H3K27ac	H3K4me3	Total H3	LIVE DEAD
B4 SCTi-003A_1.1.fcs	Time	SSC-W	SSC-H	SSC-A	FSC-W	FSC-H	FSC-A	SSC-B-W	SSC-B-H	SSC-B-A	FxCycle	H3K9ac	Cleaved-Caspase3	H3K14ac	phH3_S10	PAX6	H3K27ac	H3K4me3	Total H3	LIVE DEAD
B5 SCTi-003A_1.2.fcs	Time	SSC-W	SSC-H	SSC-A	FSC-W	FSC-H	FSC-A	SSC-B-W	SSC-B-H	SSC-B-A	FxCycle	H3K9ac	Cleaved-Caspase3	H3K14ac	phH3_S10	PAX6	H3K27ac	H3K4me3	Total H3	LIVE DEAD
B6 SCTi-003A_1.3.fcs	Time	SSC-W	SSC-H	SSC-A	FSC-W	FSC-H	FSC-A	SSC-B-W	SSC-B-H	SSC-B-A	FxCycle	H3K9ac	Cleaved-Caspase3	H3K14ac	phH3_S10	PAX6	H3K27ac	H3K4me3	Total H3	LIVE DEAD
Alexa Fluor 488 (Beads).fcs	Time	SSC-W	SSC-H	SSC-A	FSC-W	FSC-H	FSC-A	SSC-B-W	SSC-B-H	SSC-B-A	FxCycle	H3K9ac	Cleaved-Caspase3	H3K14ac	phH3_S10	PAX6	H3K27ac	H3K4me3	Total H3	LIVE DEAD
Alexa Fluor 488 (Cells).fcs	Time	SSC-W	SSC-H	SSC-A	FSC-W	FSC-H	FSC-A	SSC-B-W	SSC-B-H	SSC-B-A	FxCycle	H3K9ac	Cleaved-Caspase3	H3K14ac	phH3_S10	PAX6	H3K27ac	H3K4me3	Total H3	LIVE DEAD
Alexa Fluor 532 (Beads).fcs	Time	SSC-W	SSC-H	SSC-A	FSC-W	FSC-H	FSC-A	SSC-B-W	SSC-B-H	SSC-B-A	FxCycle	H3K9ac	Cleaved-Caspase3	H3K14ac	phH3_S10	PAX6	H3K27ac	H3K4me3	Total H3	LIVE DEAD
Alexa Fluor 532 (Cells).fcs	Time	SSC-W	SSC-H	SSC-A	FSC-W	FSC-H	FSC-A	SSC-B-W	SSC-B-H	SSC-B-A	FxCycle	H3K9ac	Cleaved-Caspase3	H3K14ac	phH3_S10	PAX6	H3K27ac	H3K4me3	Total H3	LIVE DEAD
Alexa Fluor 647 (Beads).fcs	Time	SSC-W	SSC-H	SSC-A	FSC-W	FSC-H	FSC-A	SSC-B-W	SSC-B-H	SSC-B-A	FxCycle	H3K9ac	Cleaved-Caspase3	H3K14ac	phH3_S10	PAX6	H3K27ac	H3K4me3	Total H3	LIVE DEAD
Alexa Fluor 647 (Cells).fcs	Time	SSC-W	SSC-H	SSC-A	FSC-W	FSC-H	FSC-A	SSC-B-W	SSC-B-H	SSC-B-A	FxCycle	H3K9ac	Cleaved-Caspase3	H3K14ac	phH3_S10	PAX6	H3K27ac	H3K4me3	Total H3	LIVE DEAD
Alexa Fluor 700 (Cells).fcs	Time	SSC-W	SSC-H	SSC-A	FSC-W	FSC-H	FSC-A	SSC-B-W	SSC-B-H	SSC-B-A	FxCycle	H3K9ac	Cleaved-Caspase3	H3K14ac	phH3_S10	PAX6	H3K27ac	H3K4me3	Total H3	LIVE DEAD
BV650 (Beads).fcs	Time	SSC-W	SSC-H	SSC-A	FSC-W	FSC-H	FSC-A	SSC-B-W	SSC-B-H	SSC-B-A	FxCycle	H3K9ac	Cleaved-Caspase3	H3K14ac	phH3_S10	PAX6	H3K27ac	H3K4me3	Total H3	LIVE DEAD
BV650 (Cells).fcs	Time	SSC-W	SSC-H	SSC-A	FSC-W	FSC-H	FSC-A	SSC-B-W	SSC-B-H	SSC-B-A	FxCycle	H3K9ac	Cleaved-Caspase3	H3K14ac	phH3_S10	PAX6	H3K27ac	H3K4me3	Total H3	LIVE DEAD
DAPI (Cells).fcs	Time	SSC-W	SSC-H	SSC-A	FSC-W	FSC-H	FSC-A	SSC-B-W	SSC-B-H	SSC-B-A	FxCycle	H3K9ac	Cleaved-Caspase3	H3K14ac	phH3_S10	PAX6	H3K27ac	H3K4me3	Total H3	LIVE DEAD
LIVE DEAD NIR (Cells).fcs	Time	SSC-W	SSC-H	SSC-A	FSC-W	FSC-H	FSC-A	SSC-B-W	SSC-B-H	SSC-B-A	FxCycle	H3K9ac	Cleaved-Caspase3	H3K14ac	phH3_S10	PAX6	H3K27ac	H3K4me3	Total H3	LIVE DEAD
Pacific Blue (Beads).fcs	Time	SSC-W	SSC-H	SSC-A	FSC-W	FSC-H	FSC-A	SSC-B-W	SSC-B-H	SSC-B-A	FxCycle	H3K9ac	Cleaved-Caspase3	H3K14ac	phH3_S10	PAX6	H3K27ac	H3K4me3	Total H3	LIVE DEAD
Pacific Blue (Cells).fcs	Time	SSC-W	SSC-H	SSC-A	FSC-W	FSC-H	FSC-A	SSC-B-W	SSC-B-H	SSC-B-A	FxCycle	H3K9ac	Cleaved-Caspase3	H3K14ac	phH3_S10	PAX6	H3K27ac	H3K4me3	Total H3	LIVE DEAD
PE (Beads).fcs	Time	SSC-W	SSC-H	SSC-A	FSC-W	FSC-H	FSC-A	SSC-B-W	SSC-B-H	SSC-B-A	FxCycle	H3K9ac	Cleaved-Caspase3	H3K14ac	phH3_S10	PAX6	H3K27ac	H3K4me3	Total H3	LIVE DEAD
PE (Cells).fcs	Time	SSC-W	SSC-H	SSC-A	FSC-W	FSC-H	FSC-A	SSC-B-W	SSC-B-H	SSC-B-A	FxCycle	H3K9ac	Cleaved-Caspase3	H3K14ac	phH3_S10	PAX6	H3K27ac	H3K4me3	Total H3	LIVE DEAD
PE-Cy7 (Beads).fcs	Time	SSC-W	SSC-H	SSC-A	FSC-W	FSC-H	FSC-A	SSC-B-W	SSC-B-H	SSC-B-A	FxCycle	H3K9ac	Cleaved-Caspase3	H3K14ac	phH3_S10	PAX6	H3K27ac	H3K4me3	Total H3	LIVE DEAD
PE-Cy7 (Cells).fcs	Time	SSC-W	SSC-H	SSC-A	FSC-W	FSC-H	FSC-A	SSC-B-W	SSC-B-H	SSC-B-A	FxCycle	H3K9ac	Cleaved-Caspase3	H3K14ac	phH3_S10	PAX6	H3K27ac	H3K4me3	Total H3	LIVE DEAD
Unstained (Cells).fcs	Time	SSC-W	SSC-H	SSC-A	FSC-W	FSC-H	FSC-A	SSC-B-W	SSC-B-H	SSC-B-A	FxCycle	H3K9ac	Cleaved-Caspase3	H3K14ac	phH3_S10	PAX6	H3K27ac	H3K4me3	Total H3	LIVE DEAD
